# Dynamics of mutation accumulation and adaptation during three years of evolution under long-term stationary phase

**DOI:** 10.1101/2020.08.11.246462

**Authors:** Sophia Katz, Sarit Avrani, Meitar Yavneh, Sabrin Hilau, Jonathan Gross, Ruth Hershberg

**Author notes:** Authors contributed equally to this work (Sophia Katz, Sarit Avrani).

## Abstract

Many bacterial species that cannot sporulate, such as the model bacterium *Escherichia coli*, can nevertheless survive for years under resource exhaustion, in a state termed long-term stationary phase (LTSP). Here we describe the dynamics of *E. coli* adaptation during the first three years spent under LTSP. We show that during this time *E. coli* continuously adapts genetically, through the accumulation of mutations. For non-mutator clones, the majority of mutations accumulated appear to be adaptive under LTSP, reflected in an extremely convergent pattern of mutation accumulation. Despite the rapid and convergent manner in which populations adapt under LTSP, they continue to harbor extensive genetic variation. The dynamics of evolution of mutation rates under LTSP are particularly interesting. The emergence of mutators, affects overall mutation accumulation rates as well as the mutational spectra and the ultimate spectrum of adaptive alleles acquired under LTSP. With time, mutators can evolve even higher mutation rates, through the acquisition of additional mutation-rate enhancing mutations. Different mutator and non-mutator clones within a single population and time point can display extreme variation in their mutation rates, resulting in differences in both the dynamics of adaptation and their associated deleterious burdens. Despite these differences, clones that vary greatly in their mutation rates tend to co-exist within their populations for many years, under LTSP.
