## Supplementary material for "Dynamics of mutation accumulation and adaptation during three years of evolution under long-term stationary phase": Table S1

### Sheet: Population 1
time point	clone	Average Coverage	stdev coverage
0	ancestor	19.242	14.785
11	1	28.547	22.352
11	2	42.286	32.822
11	3	51.806	39.178
11	4	20.435	16.849
11	5	27.804	22.984
11	6	57.58	45.078
11	7	53.861	40.049
11	8	40.317	32.219
11	9	11.126	9.768
11	10	23.227	19.013
22	1	39.595	31.251
22	2	16.268	13.437
22	3	25.731	21.345
22	4	47.271	35.97
22	5	37.082	29.214
22	6	35.26	28.323
22	7	38.386	30.718
22	8	37.645	30.214
22	9	21.071	17.617
22	10	14.281	12.378
22	11	19.493	15.924
32	1	55.586	42.987
32	2	31.635	26.146
32	3	26.546	21.988
32	4	25.92	20.287
32	5	44.696	142.252
32	6	67.878	184.881
32	7	25.6	20.784
32	8	42.168	34.069
32	9	67.532	52.309
32	10	29.059	23.06
42	1	47.892	38.754
42	2	50.786	40.629
42	3	57.754	45.668
42	4	40.96	33.363
42	5	36.9	28.619
42	6	48.579	38.201
42	7	40.374	32.282
42	8	53.894	41.425
42	9	55.107	150.97
42	10	40.483	34.449
42	11	47.551	38.154
64	1	79.119	63.214
64	2	25.94	21.8
64	3	61.408	50.117
64	4	66.582	54.126
64	5	62.803	50.363
64	6	39.994	32.054
64	7	25.805	20.806
64	8	54.447	43.142
64	9	52.093	42.244
64	10	30.81	26.37
127	1	38.805	29.042
127	2	18.848	15.845
127	3	32.309	24.444
127	4	57.777	41.382
127	5	38.584	28.995
127	6	35.066	26.258
127	11	45.152	32.047
127	12	26.934	20.275
127	13	43.797	31.924
127	14	49.457	35.57
374	1	30.426	45.456
374	2	26.751	48.982
374	3	19.831	16.597
374	4	11.142	8.982
374	5	18.956	14.73
374	6	21.923	16.709
374	7	22.8	17.272
374	8	30.256	25.277
374	9	27.735	23.465
374	10	28.777	21.529
374	11	21.019	17.567
730	1	36.1388	58.458
730	2	61.262	49.9081
730	3	38.936	76.1561
730	4	53.6391	69.7489
730	5	38.1523	36.7891
730	6	37.0738	38.6729
730	7	34.0467	45.5408
730	8	26.6321	48.5687
730	9	29.4665	62.2355
730	10	37.9381	45.0181
730	11	39.8759	28.0699
730	12	54.9122	63.5976
1095	1	39.1418	96.1336
1095	2	22.4513	50.505
1095	3	31.8765	73.6386
1095	4	37.2495	78.4826
1095	5	35.0889	85.6629
1095	6	39.0164	92.373
1095	7	58.3323	125.981
1095	8	42.7583	89.9391
1095	9	41.7593	67.3493
1095	10	38.3628	84.6022
1095	11	41.7874	32.0136
1095	12	51.9377	38.155
1095	13	29.1398	21.5934

### Sheet: population 2
time point	clone	Average Coverage	stdev coverage
0	ancestor	21.567	16.223
11	2	15.116	12.871
11	3	17.016	13.911
11	4	17.371	13.397
11	5	14.789	12.303
11	6	18.805	15.016
11	7	25.054	19.404
11	8	30.873	23.042
11	9	19.6	15.694
11	10	19.516	15.382
22	1	27.691	19.633
22	2	27.409	19.29
22	3	38.036	26.98
22	4	16.163	12.036
22	5	36.2	25.819
22	6	37.587	27.382
22	7	33.025	23.998
22	8	50.489	34.542
22	9	34.787	25.431
22	10	35.934	25.803
32	1	30.49	23.838
32	2	41.934	31.884
32	3	23.449	19.494
32	4	42.944	32.725
32	5	19.353	14.365
32	6	19.47	14.985
32	7	26.749	20.393
32	8	19.523	14.844
32	9	20.188	15.711
32	10	25.161	18.694
42	1	27.382	21.159
42	2	35.06	27.998
42	3	42.843	31.903
42	4	21.441	16.258
42	5	30.928	22.537
42	6	19.909	14.98
42	7	23.93	18.576
42	8	45.436	33.137
42	9	30.951	23.707
42	10	50.721	38.646
64	1	32.319	23.395
64	2	37.117	28.915
64	3	35.783	25.85
64	4	27.92	22.359
64	5	24.785	18.093
64	6	40.235	73.951
64	7	27.67	20.755
64	8	25.25	19.007
64	9	40.041	28.081
64	10	30.457	21.398
127	1	57.923	40.148
127	2	57.875	45.682
127	3	32.558	26.448
127	4	31.892	24.277
127	5	33.285	25.259
127	6	22.598	17.062
127	7	12.453	10
127	8	18.35	14.093
127	11	38.415	29.017
127	12	28.197	20.848
127	13	72.548	52.415
127	1_nal	40.533	29.105
127	1_rif	25.125	19.115
127	2_rif	20.737	15.524
127	3_nal	42.437	32.863
127	7_nal	54.79	39.947
374	2	15.735	13.232
374	3	18.64	15.303
374	4	18.418	15.694
374	5	14.799	12.439
374	6	22.91	18.607
374	7	30.487	24.166
374	8	22.784	18.845
374	9	29.594	24.233
374	10	18.078	15.516
374	11	22.628	17.461
374	12	26.95	20.694
374	13	19.225	15.309
374	14	28.845	21.965
374	15	26.106	23.282
730	1	27.9417	23.0893
730	2	30.1635	23.943
730	3	31.2847	24.6241
730	4	32.4198	24.3041
730	5	33.263	27.121
730	6	31.7676	25.0817
730	7	34.7909	26.1335
730	8	61.2417	47.0531
730	9	32.6124	26.3658
730	10	26.527	20.795
730	11	35.4074	25.9996
730	12	28.4075	20.8532
1095	1	40.3834	32.6761
1095	2	39.2015	31.8047
1095	3	47.3697	38.8261
1095	4	99.0448	76.7303
1095	5	28.7889	24.0154
1095	6	38.994	33.4056
1095	7	31.8425	26.7616
1095	8	22.3206	18.873
1095	9	23.9211	20.6525
1095	10	33.7314	27.4231
1095	11	38.2932	31.7018
1095	12	55.7639	44.3048

### Sheet: population 3
time point	clone	Average Coverage	stdev coverage
0	ancestor	23.271	17.931
11	1	24.417	18.186
11	2	15.456	12.198
11	3	13.715	10.512
11	4	34.762	26.224
11	5	35.456	25.286
11	6	30.185	23.033
11	7	19.523	15.245
11	8	27.94	20.321
11	9	17.134	12.654
11	10	24.536	17.977
64	1	21.778	16.012
64	2	43.943	30.844
64	3	45.782	33.343
64	4	55.784	42.165
64	5	36.974	27.99
64	6	27.427	21.895
64	7	39.119	28.652
64	8	56.226	39.42
64	9	26.935	20.622
64	10	73.469	52.128
127	1	28.444	22.879
127	2	37.64	28.636
127	3	35.07	26.774
127	4	52.009	36.655
127	5	96.543	68.606
127	6	89.553	62.637
127	7	30.902	22.635
127	8	42.698	30.196
127	9	69.744	49.479
127	13	29.994	21.583
127	14	49.938	36.072
127	1_nal	28.444	22.879
374	1	24.787	21.179
374	3	28.123	21.584
374	5	26.252	21.714
374	6	26.487	21.419
374	7	10.558	10.506
374	8	24.926	20.017
374	9	23.46	18.123
374	10	21.023	17.588
374	11	26.381	21.22
374	12	12.867	11.428
730	1	26.8605	33.3258
730	2	47.4145	36.6354
730	3	29.7473	22.8132
730	4	22.2833	30.2639
730	5	20.4776	22.6286
730	6	39.8052	28.6197
730	7	29.6898	23.9308
730	8	47.7519	43.5347
730	9	26.089	19.6493
730	10	66.0879	95.4272
730	11	37.2265	41.1931
730	12	46.931	45.8178
1095	1	23.4661	18.7896
1095	2	54.6062	44.2162
1095	3	28.1547	22.2657
1095	4	26.0265	19.908
1095	5	27.356	21.5038
1095	6	35.8938	27.117
1095	7	28.6563	22.0834
1095	8	60.8965	43.7303
1095	9	12.9801	10.4427
1095	10	12.2574	9.9611
1095	11	10.5104	11.2435
1095	12	11.0614	15.0582
1095	13	11.8273	14.4082

### Sheet: population 4
time point	clone	Average Coverage	stdev coverage
0	ancestor	28.696	21.883
11	1	22.872	16.045
11	2	23.665	18.21
11	3	28.983	21.458
11	4	39.112	28.564
11	6	9.726	7.668
11	7	6.394	5.373
11	9	8.786	6.929
11	10	8.832	6.949
22	1	40.191	29.639
22	2	18.119	13.745
22	3	38.905	27.2
22	4	42.679	30.288
22	5	35.761	25.964
22	6	58.026	40.614
22	7	21.379	16.572
22	8	27.85	21.47
22	9	40.291	28.775
22	10	25.722	19.455
32	1	29.141	21.967
32	2	45.134	32.916
32	3	25.142	19.73
32	4	27.968	21.594
32	5	43.704	32.749
32	6	24.382	18.74
32	7	35.862	27.49
32	8	29.796	21.795
32	9	26.255	19.087
32	10	46.271	33.903
42	1	70.854	51.367
42	2	26.737	20.375
42	3	24.896	18.42
42	4	29.134	22.868
42	5	27.511	20.571
42	6	54.739	40.143
42	7	37.419	28.393
42	8	58.507	41.267
42	9	43.513	32.18
42	10	31.185	21.779
64	1	33.456	25.701
64	2	25.92	19.383
64	3	26.691	20.717
64	4	42.031	31.363
64	5	40.971	29.803
64	6	51.247	36.906
64	7	39.219	29.456
64	8	50.286	35.914
64	9	38.814	29.358
64	10	36.61	26.493
127	1	52.485	44.088
127	2	27.634	20.008
127	3	33.343	23.904
127	4	46.054	33.457
127	5	10.856	8.433
127	6	13.267	10.418
127	7	19.597	14.307
127	8	26.835	19.747
127	9	22.803	16.539
127	10	30.133	21.624
127	1_nal	117.372	85.883
374	1	18.819	14.65
374	2	19.456	15.485
374	3	25.11	20.237
374	4	37.335	28.539
374	5	29.697	24.007
374	6	25.204	19.982
374	8	24.318	20.955
374	9	17.314	13.432
374	10	20.351	16.695
374	11	20.264	15.545
730	1	26.6499	21.5082
730	2	20.8107	18.0401
730	3	25.9223	20.8542
730	4	24.3124	19.4967
730	5	55.9552	40.7921
730	6	27.9661	21.1187
730	7	34.8376	27.4445
730	8	34.4488	28.424
730	9	26.8531	22.2977
730	10	24.4282	21.0181
730	11	55.4452	41.3142
730	12	11.45	10.4483
1095	1	14.9749	11.9931
1095	2	10.3934	9.13875
1095	3	14.437	11.5816
1095	4	18.9493	15.8154
1095	5	22.9282	19.5644
1095	6	29.0903	22.667
1095	7	31.5806	24.536
1095	8	28.6716	26.8087
1095	9	28.1616	21.2849
1095	10	35.0584	25.4342
1095	11	31.3061	25.1548
1095	12	23.3235	18.6247

### Sheet: population 5
time point	clone	Average Coverage	stdev coverage
0	ancestor	34.371	26.321
11	3	30.316	21.394
11	4	24.651	17.969
11	5	87.785	60.56
11	7	22.53	16.584
11	8	19.92	15.382
11	9	25.961	18.538
11	10	46.16	31.644
64	1	42.39	30.017
64	2	14.314	11.245
64	3	30.854	23.037
64	4	24.559	18.434
64	5	19.762	15.07
64	6	37.542	26.04
64	7	32.093	25.283
64	8	46.397	34.728
64	9	32.968	25.466
64	10	15.186	11.686
127	1	33.477	24.647
127	2	29.586	21.949
127	3	27.384	20.66
127	4	34.288	25.463
127	5	37.749	26.95
127	6	35.634	25.202
127	7	28.624	23.218
127	8	20.499	17.491
127	9	29.858	23.076
127	10	37.393	27.887
374	1	25.487	21.306
374	2	33.228	26.931
374	3	25.636	21.267
374	5	23.945	20.443
374	6	16.887	14.146
374	7	26.342	21.333
374	8	19.82	16.796
374	9	24.612	20.162
374	10	29.944	23.152
730	1	57.178	43.5814
730	2	56.2899	45.225
730	3	46.8888	37.8317
730	4	37.208	29.0231
730	5	28.3181	23.9683
730	6	25.0072	21.1642
730	7	58.9333	42.2139
730	8	34.035	27.9395
730	9	81.7942	62.0049
730	10	37.1823	30.862
730	11	37.8132	29.6035
1095	1	28.9715	24.9062
1095	2	30.3603	22.1021
1095	3	25.9809	19.708
1095	4	38.1093	31.0307
1095	5	40.8227	28.6587
1095	6	40.2994	32.709
1095	7	33.1725	24.3693
1095	8	20.8235	15.7762
1095	9	16.5025	12.7672
1095	10	22.6321	18.9339
1095	11	36.6573	28.0829
1095	12	42.0976	30.1971

### Sheet: Clone_numbers_summary
Numbers of sequenced clones
	Pop1	Pop2	Pop3	Pop4	Pop5	Total
11	10	9	10	8	7	44
22	11	10	0	10	0	31
32	10	10	0	10	0	30
42	11	10	0	10	0	31
64	10	10	10	10	10	50
127	10	11	11	10	10	52
374	11	14	10	10	9	54
730	12	12	12	12	11	59
1095	13	12	13	12	12	62
total	98	98	66	92	59	413
