## Supplementary material for "Dynamics of mutation accumulation and adaptation during three years of evolution under long-term stationary phase": Table S3

### Sheet: Sheet1
Table S3. Summary of numbers of mutations found within each sequenced clone, with mutator status
Population	Time point	clone	# mutations	Mutator status
1	4	1	1	non_mutator
1	4	2	2	non_mutator
1	4	15	15	non_mutator
1	11	1	2	non_mutator
1	11	2	1	non_mutator
1	11	3	1	non_mutator
1	11	4	2	non_mutator
1	11	5	2	non_mutator
1	11	6	1	non_mutator
1	11	7	1	non_mutator
1	11	8	2	non_mutator
1	11	9	1	non_mutator
1	11	10	1	non_mutator
1	22	1	3	non_mutator
1	22	2	2	non_mutator
1	22	3	3	non_mutator
1	22	4	3	non_mutator
1	22	5	3	non_mutator
1	22	6	4	non_mutator
1	22	7	3	non_mutator
1	22	8	3	non_mutator
1	22	9	3	non_mutator
1	22	10	3	non_mutator
1	22	11	3	non_mutator
1	32	1	4	non_mutator
1	32	2	3	non_mutator
1	32	3	4	non_mutator
1	32	4	2	non_mutator
1	32	5	2	non_mutator
1	32	6	2	non_mutator
1	32	7	3	non_mutator
1	32	8	3	non_mutator
1	32	9	3	non_mutator
1	32	10	4	non_mutator
1	42	1	4	non_mutator
1	42	2	4	non_mutator
1	42	3	4	non_mutator
1	42	4	4	non_mutator
1	42	5	4	non_mutator
1	42	6	5	non_mutator
1	42	7	4	non_mutator
1	42	8	4	non_mutator
1	42	9	4	non_mutator
1	42	10	5	non_mutator
1	42	11	3	non_mutator
1	64	1	5	non_mutator
1	64	2	5	non_mutator
1	64	3	5	non_mutator
1	64	4	5	non_mutator
1	64	5	5	non_mutator
1	64	6	5	non_mutator
1	64	7	5	non_mutator
1	64	8	5	non_mutator
1	64	9	7	non_mutator
1	64	10	6	non_mutator
1	127	1	7	non_mutator
1	127	2	8	non_mutator
1	127	3	7	non_mutator
1	127	4	9	non_mutator
1	127	5	7	non_mutator
1	127	6	7	non_mutator
1	127	11	8	non_mutator
1	127	12	8	non_mutator
1	127	13	8	non_mutator
1	127	14	8	non_mutator
1	374	1	13	non_mutator
1	374	2	11	non_mutator
1	374	3	14	non_mutator
1	374	4	11	non_mutator
1	374	5	12	non_mutator
1	374	6	12	non_mutator
1	374	7	12	non_mutator
1	374	8	15	non_mutator
1	374	9	15	non_mutator
1	374	10	13	non_mutator
1	374	11	16	non_mutator
1	730	1	18	non_mutator
1	730	2	18	non_mutator
1	730	3	18	non_mutator
1	730	4	22	non_mutator
1	730	5	21	non_mutator
1	730	6	22	non_mutator
1	730	7	20	non_mutator
1	730	8	18	non_mutator
1	730	9	18	non_mutator
1	730	10	21	non_mutator
1	730	11	21	non_mutator
1	730	12	19	non_mutator
1	1095	1	20	non_mutator
1	1095	2	20	non_mutator
1	1095	3	22	non_mutator
1	1095	4	21	non_mutator
1	1095	5	21	non_mutator
1	1095	6	21	non_mutator
1	1095	7	20	non_mutator
1	1095	8	20	non_mutator
1	1095	9	21	non_mutator
1	1095	10	21	non_mutator
1	1095	11	27	non_mutator
1	1095	12	25	non_mutator
1	1095	13	24	non_mutator
2	11	2	2	non_mutator
2	11	3	2	non_mutator
2	11	4	1	non_mutator
2	11	5	3	non_mutator
2	11	6	1	non_mutator
2	11	7	2	non_mutator
2	11	8	1	non_mutator
2	11	9	3	non_mutator
2	11	10	1	non_mutator
2	22	1	16	Mutator
2	22	2	8	Mutator
2	22	3	10	Mutator
2	22	4	8	Mutator
2	22	5	9	Mutator
2	22	6	12	Mutator
2	22	7	12	Mutator
2	22	8	12	Mutator
2	22	9	9	Mutator
2	22	10	9	Mutator
2	32	1	8	Mutator
2	32	2	8	Mutator
2	32	3	4	non_mutator
2	32	4	8	Mutator
2	32	5	10	Mutator
2	32	6	11	Mutator
2	32	7	4	non_mutator
2	32	8	3	non_mutator
2	32	9	9	Mutator
2	32	10	8	Mutator
2	42	1	12	Mutator
2	42	2	3	non_mutator
2	42	3	9	Mutator
2	42	4	13	Mutator
2	42	5	9	Mutator
2	42	6	6	Mutator
2	42	7	12	Mutator
2	42	8	10	Mutator
2	42	9	11	Mutator
2	42	10	12	Mutator
2	64	1	13	Mutator
2	64	2	15	Mutator
2	64	3	5	non_mutator
2	64	4	15	Mutator
2	64	5	7	non_mutator
2	64	6	3	non_mutator
2	64	7	6	non_mutator
2	64	8	5	non_mutator
2	64	9	8	non_mutator
2	64	10	6	non_mutator
2	127	1	8	non_mutator
2	127	2	17	Mutator
2	127	3	17	Mutator
2	127	4	8	non_mutator
2	127	5	4	non_mutator
2	127	6	4	non_mutator
2	127	7	8	non_mutator
2	127	8	8	non_mutator
2	127	11	79	enhanced mutator
2	127	12	275	enhanced mutator
2	127	13	290	enhanced mutator
2	127	1_nal	59	enhanced mutator
2	127	1_rif	52	enhanced mutator
2	127	2_rif	609	enhanced mutator
2	127	3_nal	303	enhanced mutator
2	127	7_nal	342	enhanced mutator
2	374	2	26	Mutator
2	374	3	26	Mutator
2	374	4	26	Mutator
2	374	5	25	Mutator
2	374	6	26	Mutator
2	374	7	27	Mutator
2	374	8	26	Mutator
2	374	9	27	Mutator
2	374	10	25	Mutator
2	374	11	790	enhanced mutator
2	374	12	762	enhanced mutator
2	374	13	743	enhanced mutator
2	374	14	784	enhanced mutator
2	374	15	768	enhanced mutator
2	730	1	30	Mutator
2	730	2	34	Mutator
2	730	3	33	Mutator
2	730	4	19	non_mutator
2	730	5	30	Mutator
2	730	6	30	Mutator
2	730	7	33	Mutator
2	730	8	31	Mutator
2	730	9	31	Mutator
2	730	10	30	Mutator
2	730	11	899	enhanced mutator
2	730	12	31	Mutator
2	1095	1	43	Mutator
2	1095	2	44	Mutator
2	1095	3	47	Mutator
2	1095	4	42	Mutator
2	1095	5	45	Mutator
2	1095	6	43	Mutator
2	1095	7	40	Mutator
2	1095	8	40	Mutator
2	1095	9	42	Mutator
2	1095	10	42	Mutator
2	1095	11	1093	enhanced mutator
2	1095	12	1040	enhanced mutator
3	11	1	1	non_mutator
3	11	2	2	non_mutator
3	11	3	1	non_mutator
3	11	4	2	non_mutator
3	11	5	1	non_mutator
3	11	6	1	non_mutator
3	11	7	2	non_mutator
3	11	8	1	non_mutator
3	11	9	1	non_mutator
3	11	10	1	non_mutator
3	64	1	7	non_mutator
3	64	2	4	non_mutator
3	64	3	11	Mutator
3	64	4	9	Mutator
3	64	5	5	non_mutator
3	64	6	3	non_mutator
3	64	7	11	Mutator
3	64	8	5	non_mutator
3	64	9	4	non_mutator
3	64	10	4	non_mutator
3	127	1	8	non_mutator
3	127	2	7	non_mutator
3	127	3	18	Mutator
3	127	4	6	non_mutator
3	127	5	9	non_mutator
3	127	6	9	non_mutator
3	127	7	9	non_mutator
3	127	8	9	non_mutator
3	127	9	18	Mutator
3	127	13	7	non_mutator
3	127	14	8	non_mutator
3	374	1	15	non_mutator
3	374	3	28	Mutator
3	374	5	13	non_mutator
3	374	6	13	non_mutator
3	374	7	11	non_mutator
3	374	8	14	non_mutator
3	374	9	28	Mutator
3	374	10	13	non_mutator
3	374	11	12	non_mutator
3	374	12	23	Mutator
3	730	1	34	Mutator
3	730	2	24	non_mutator
3	730	3	22	non_mutator
3	730	4	33	Mutator
3	730	5	31	Mutator
3	730	6	22	non_mutator
3	730	7	25	non_mutator
3	730	8	34	Mutator
3	730	9	24	non_mutator
3	730	10	32	Mutator
3	730	11	34	Mutator
3	730	12	36	Mutator
3	1095	1	30	non_mutator
3	1095	2	33	non_mutator
3	1095	3	31	non_mutator
3	1095	4	26	non_mutator
3	1095	5	26	non_mutator
3	1095	6	25	non_mutator
3	1095	7	26	non_mutator
3	1095	8	25	non_mutator
3	1095	9	26	non_mutator
3	1095	10	29	non_mutator
3	1095	11	30	Mutator
3	1095	12	34	non_mutator
3	1095	13	30	Mutator
4	11	1	1	non_mutator
4	11	2	2	non_mutator
4	11	3	1	non_mutator
4	11	4	1	non_mutator
4	11	6	1	non_mutator
4	11	7	1	non_mutator
4	11	9	1	non_mutator
4	11	10	1	non_mutator
4	22	1	3	non_mutator
4	22	2	4	non_mutator
4	22	3	4	non_mutator
4	22	4	4	non_mutator
4	22	5	4	non_mutator
4	22	6	4	non_mutator
4	22	7	4	non_mutator
4	22	8	4	non_mutator
4	22	9	4	non_mutator
4	22	10	4	non_mutator
4	32	1	4	non_mutator
4	32	2	4	non_mutator
4	32	3	2	non_mutator
4	32	4	10	Mutator
4	32	5	10	Mutator
4	32	6	9	Mutator
4	32	7	8	Mutator
4	32	8	4	non_mutator
4	32	9	10	Mutator
4	32	10	4	non_mutator
4	42	1	18	Mutator
4	42	2	13	Mutator
4	42	3	10	Mutator
4	42	4	13	Mutator
4	42	5	6	Mutator
4	42	6	10	Mutator
4	42	7	14	Mutator
4	42	8	7	Mutator
4	42	9	13	Mutator
4	42	10	15	Mutator
4	64	1	15	Mutator
4	64	2	12	Mutator
4	64	3	12	Mutator
4	64	4	20	Mutator
4	64	5	14	Mutator
4	64	6	19	Mutator
4	64	7	19	Mutator
4	64	8	15	Mutator
4	64	9	21	Mutator
4	64	10	20	Mutator
4	127	1	13	Mutator
4	127	2	12	Mutator
4	127	3	9	Mutator
4	127	4	24	Mutator
4	127	5	11	Mutator
4	127	6	22	Mutator
4	127	7	15	Mutator
4	127	8	9	Mutator
4	127	9	9	Mutator
4	127	10	15	Mutator
4	127	1_nal	18	Mutator
4	374	1	27	Mutator
4	374	2	26	Mutator
4	374	3	26	Mutator
4	374	4	25	Mutator
4	374	5	30	Mutator
4	374	6	26	Mutator
4	374	8	24	Mutator
4	374	9	23	Mutator
4	374	10	25	Mutator
4	374	11	24	Mutator
4	730	1	107	Mutator
4	730	2	107	Mutator
4	730	3	86	Mutator
4	730	4	31	Mutator
4	730	5	32	Mutator
4	730	6	17	non_mutator
4	730	7	114	Mutator
4	730	8	101	Mutator
4	730	9	114	Mutator
4	730	10	101	Mutator
4	730	11	109	Mutator
4	730	12	103	Mutator
4	1095	1	133	Mutator
4	1095	2	133	non_mutator
4	1095	3	153	Mutator
4	1095	4	150	Mutator
4	1095	5	130	Mutator
4	1095	6	150	Mutator
4	1095	7	144	Mutator
4	1095	8	161	Mutator
4	1095	9	138	Mutator
4	1095	10	153	Mutator
4	1095	11	145	Mutator
4	1095	12	160	Mutator
5	11	3	1	non_mutator
5	11	4	1	non_mutator
5	11	5	1	non_mutator
5	11	7	1	non_mutator
5	11	8	1	non_mutator
5	11	9	1	non_mutator
5	11	10	1	non_mutator
5	64	1	5	non_mutator
5	64	2	6	non_mutator
5	64	3	5	non_mutator
5	64	4	5	non_mutator
5	64	5	5	non_mutator
5	64	6	5	non_mutator
5	64	7	4	non_mutator
5	64	8	4	non_mutator
5	64	9	5	non_mutator
5	64	10	5	non_mutator
5	127	1	5	non_mutator
5	127	2	8	non_mutator
5	127	3	9	non_mutator
5	127	4	7	non_mutator
5	127	5	7	non_mutator
5	127	6	8	non_mutator
5	127	7	10	non_mutator
5	127	8	10	non_mutator
5	127	9	8	non_mutator
5	127	10	8	non_mutator
5	374	1	17	non_mutator
5	374	2	17	non_mutator
5	374	3	17	non_mutator
5	374	5	18	non_mutator
5	374	6	16	non_mutator
5	374	7	17	non_mutator
5	374	8	16	non_mutator
5	374	9	16	non_mutator
5	374	10	12	non_mutator
5	730	1	25	non_mutator
5	730	2	26	non_mutator
5	730	3	17	non_mutator
5	730	4	26	non_mutator
5	730	5	26	non_mutator
5	730	6	26	non_mutator
5	730	7	17	non_mutator
5	730	8	26	non_mutator
5	730	9	18	non_mutator
5	730	10	26	non_mutator
5	730	11	25	non_mutator
5	1095	1	32	non_mutator
5	1095	2	22	non_mutator
5	1095	3	21	non_mutator
5	1095	4	32	non_mutator
5	1095	5	22	non_mutator
5	1095	6	32	non_mutator
5	1095	7	22	non_mutator
5	1095	8	21	non_mutator
5	1095	9	22	non_mutator
5	1095	10	31	non_mutator
5	1095	11	23	non_mutator
5	1095	12	22	non_mutator
