## Supplementary material for "Dynamics of mutation accumulation and adaptation during three years of evolution under long-term stationary phase": Table S4

### Sheet: conv_genes_with_ano
Table S4. List of loci mutated in a convergent manner (in 3 or more of the 5 LTSP populations)
lcous	# of populations	annotation
adhP <- / <- maeA	5	ethanol dehydrogenase/alcohol dehydrogenase/malate dehydrogenase, NAD-requiring
asmA <-	5	putative assembly protein AsmA
crp ->	5	DNA-binding transcriptional dual regulator CRP
cytR <-	5	DNA-binding transcriptional repressor CytR
dcuA <-	5	C4-dicarboxylate transporter DcuA
deoR <-	5	DNA-binding transcriptional repressor DeoR
dppA <-	5	dipeptide ABC transporter periplasmic binding protein
fadR ->	5	DNA-binding transcriptional dual regulator FadR
fklB -> / -> cycA	5	FKBP-type peptidyl-prolyl cis-trans isomerase FklB/serine/alanine/glycine/cycloserine:H(+)symporter
gcvT <- / -> yqfI	5	aminomethyltransferase/protein YqfI
glpF <-	5	glycerol facilitator
gltS <-	5	glutamate:sodium symporter
kgtP <-	5	alpha-ketoglutarate:H(+) symporter
oppA ->	5	oligopeptide ABC transporter periplasmic binding protein
paaX ->	5	DNA-binding transcriptional repressor PaaX
prc <-	5	tail-specific protease
proQ <-	5	RNA chaperone ProQ
putP ->	5	proline:Na(+) symporter
rimJ ->	5	ribosomal-protein-S5-alanine N-acetyltransferase
rpoA <-	5	RNA polymerase subunit alpha
rpoB ->	5	RNA polymerase subunit beta
rpoC ->	5	RNA polymerase subunit beta'
rpoD ->	5	RNA polymerase, sigma 70 (sigma D) factor
sstT ->	5	serine/threonine:Na(+) symporter
sucC ->	5	succinyl-CoA synthetase subunit beta
yobA <- / -> holE	5	CopC domain-containing protein/DNA polymerase III subunit theta
aldB <- / <- yiaY	4	aldehyde dehydrogenase B/L-threonine dehydrogenase
alx -> / -> sstT	4	putative membrane-bound redox modulator Alx/serine/threonine:Na(+) symporter
clpA ->	4	ATP-dependent Clp protease ATP-binding subunit ClpA
cpdA <-	4	cAMP phosphodiesterase
dacA <-	4	D-alanyl-D-alanine carboxypeptidase DacA
fusA <-	4	elongation factor G
hisP <-	4	lysine/arginine/ornithine ABC transporter/histidine ABC transporter, ATP binding subunit
hisQ <-	4	lysine/arginine/ornithine ABC transporter/histidine ABC transporter, membrane subunit HisQ
insH-3 <- / <- lnt	4	IS5 transposase and trans-activator/apolipoprotein N-acyltransferase
lrp ->	4	DNA-binding transcriptional dual regulator Lrp
ompR <-	4	DNA-binding transcriptional dual regulator OmpR
paaK ->	4	phenylacetate-CoA ligase
putA <-	4	fused DNA-binding transcriptional repressor/proline dehydrogenase/1-pyrroline-5-carboxylate dehydrogenase PutA
rhlB <-	4	ATP-dependent RNA helicase RhlB
rnc <-	4	RNase III
rne <-	4	ribonuclease E
sthA <-	4	soluble pyridine nucleotide transhydrogenase
uspE <-	4	universal stress protein with a role cellular motility
yneO <-	4	AIDA-I family autotransporter YneO
yqeG ->	4	putative transporter YqeG
[yejO]-[rcsD]	3	<b>27 genes</b><noscript>[yejO], narP, ccmH, ccmG, ccmF, ccmE, ccmD, ccmC, ccmB, ccmA, napC, napB, napH, napG, napA, napD, napF, yojO, eco, mqo, yojI, alkB, ada, ftp, ompC, micF, [rcsD]</noscript><div id="gene_hide_DEL_20" class="hidden">[yejO], narP, ccmH, ccmG, ccmF, ccmE, ccmD, ccmC, ccmB, ccmA, napC, napB, napH, napG, napA, napD, napF, yojO, eco, mqo, yojI, alkB, ada, ftp, ompC, micF, [rcsD]<…
alaE ->	3	L-alanine exporter
alaS <-	3	alanine--tRNA ligase/DNA-binding transcriptional repressor
atoS ->	3	sensory histidine kinase AtoS
cysB ->	3	DNA-binding transcriptional dual regulator CysB
cysI <-	3	sulfite reductase, hemoprotein subunit
dctA <-	3	C4 dicarboxylate/orotate:H(+) symporter
dctA <- / <- pdeK	3	C4 dicarboxylate/orotate:H(+) symporter/putative c-di-GMP phosphodiesterase PdeK
elfC ->	3	putative fimbrial usher protein ElfC
envZ <-	3	sensory histidine kinase EnvZ
eutT <-	3	putative ethanolamine utilization cobalamin adenosyltransferase
fliI ->	3	flagellum-specific ATP synthase FliI
frmR <- / <- yaiO	3	DNA-binding transcriptional repressor FrmR/outer membrane protein YaiO
gatC <-	3	galactitol-specific PTS enzyme IIC component
glpF <- / -> zapB	3	glycerol facilitator/cell division factor ZapB
gltI <-	3	glutamate/aspartate ABC transporter periplasmic binding protein
gntU <-	3	low-affinity gluconate transporter
gudX <-	3	glucarate dehydratase-related protein
htrE <-	3	putative fimbrial usher protein HtrE
kdgR <-	3	DNA-binding transcriptional repressor KdgR
leuV <-	3	tRNA-Leu
lpxM <-	3	myristoyl-acyl carrier protein-dependent acyltransferase
mreB <-	3	dynamic cytoskeletal protein MreB
nadR ->	3	DNA-binding transcriptional repressor/NMN adenylyltransferase NadR
nuoM <-	3	NADH:quinone oxidoreductase subunit M
nusG ->	3	transcription termination factor NusG
ompC <-	3	outer membrane porin C
ompF <-	3	outer membrane porin F
ompF <- / <- asnS	3	outer membrane porin F/asparagine--tRNA ligase
pepA <-	3	aminopeptidase A/I
psuK <- / <- fruA	3	putative pseudouridine kinase/fructose-specific PTS multiphosphoryl transfer protein FruA
ptsP <-	3	phosphoenolpyruvate-protein phosphotransferase PtsP
rapA <-	3	RNA polymerase-binding ATPase and RNAP recycling factor
recB <-	3	exodeoxyribonuclease V subunit RecB
rhsA ->	3	rhs element protein RhsA
sdhA ->	3	succinate:quinone oxidoreductase, FAD binding protein
stpA <- / -> alaE	3	DNA-binding transcriptional repressor StpA with RNA chaperone activity/L-alanine exporter
topA ->	3	DNA topoisomerase 1
trkH ->	3	K(+) transporter TrkH
tufA <-	3	translation elongation factor Tu 1
uspB <- / -> uspA	3	putative universal stress (ethanol tolerance) protein B/universal stress global stress response regulator
uvrA <-	3	excision nuclease subunit A
ybjD ->	3	DUF2813 domain-containing protein YbjD
ycgH ->	3	putative transporter component, N-terminal fragment
yejK <- / -> yejL	3	nucleoid-associated protein YejK/DUF1414 domain-containing protein YejL
yejM ->	3	putative cardiolipin transport protein
ygfB <-	3	UPF0149 family protein YgfB
yhfX <-	3	putative PLP-binding protein YhfX
yjaG -> / -> hupA	3	conserved protein YjaG/DNA-binding protein HU-alpha
yjhU <-	3	KpLE2 phage-like element; putative DNA-binding transcriptional regulator YjhU
ymdG -> / -> putP	3	protein YmdG/proline:Na(+) symporter
ypjC <- / <- ileY	3	DUF5507 domain-containing protein YpjC/tRNA-Ile
zapE <-	3	cell division factor ZapE with ATPase activity
