## Supplementary material for "Dynamics of mutation accumulation and adaptation during three years of evolution under long-term stationary phase": Table S5

### Sheet: Sheet1
Table S5. Summary of secondary mutations within the RNA polymerase core enzyme
Secondary RNAPC mutation	Initial RNAPC mutation	Population	# of clones containing secondary RNAPC mutation	% of total population clones containing secondary RNAPC mutation
rpoA I81T	rpoB E1272G	4	29	0.315217
rpoB V887L	rpoB E1272G	2	29	0.295918
rpoC Q667R	rpoB E1272G	2	29	0.295918
rpoB G373C	rpoB E1272G	2	27	0.27551
rpoC R798C	rpoB E1272V	1	12	0.122449
rpoB S917F	rpoC T428S	1	10	0.102041
rpoB K1140K	rpoB E1272G	2	5	0.0510204
rpoC E100D	rpoB E1272G	2	5	0.0510204
rpoC P834S	rpoB E1272G	2	3	0.0306122
rpoA M1M	rpoB E1272G	3	2	0.030303
rpoA Y277F	rpoC T428S	5	1	0.0169492
rpoB A852T	rpoB E1272G	4	1	0.0108696
rpoB D516G	rpoB E1272G	4	1	0.0108696
rpoB R944H	rpoB E1272G	4	1	0.0108696
rpoC F116L	rpoB E1272G	4	1	0.0108696
rpoA E288G	rpoB E1272G	2	1	0.0102041
rpoB D915G	rpoB E1272G	2	1	0.0102041
rpoB G373S	rpoB E1272G	2	1	0.0102041
rpoB M492T	rpoB E1272G	2	1	0.0102041
rpoB N214S	rpoB E1272G	2	1	0.0102041
rpoC D889G	rpoB E1272G	2	1	0.0102041
Initial RNAPC mutations are defined as an RNAPC adaptation that appears on its own
Secondary RNAPC mutations are those that only appear on the background of an existing RNAPC mutation
