## Supplementary material for "Dynamics of mutation accumulation and adaptation during three years of evolution under long-term stationary phase": Table S6

### Sheet: all_muts_with_conv_info
Table S6. List of specific mutations found in three or more of the five LTSP populations
locus	Type	pos	mutation	sub	annotation	# pops	# clones pop1	# clones pop2	# clones pop3	# clones pop4	# clones pop5	total clones	Notes
gcvT <- / -> yqfI	Intergenic region	3050808	C->A	intergenic (-141/-150)	aminomethyltransferase/protein YqfI	5	38	12	28	4	32	114	The mutation falls in the midlle of the -35 of the promoter of gcvT changing it from atGgtt to atTgtt. Also the mutation falls 1 base upstrem to the 3' end of gcvA repressor binding site
adhP <- / <- maeA	Intergenic region	1553911	G->A	intergenic (-73/+61)	ethanol dehydrogenase/alcohol dehydrogenase/malate dehydrogenase, NAD-requiring	5	16	6	4	24	12	62	no ifno about this promoter in regulon DB
dppA <-	Protein coding gene	3707549	A->T	Y53N (TAT->AAT)	dipeptide ABC transporter periplasmic binding protein	5	9	2	17	12	7	47
rpoC ->	Protein coding gene	4186349	A->C	K334Q (AAA->CAA)	RNA polymerase subunit beta'	5	6	4	4	3	6	23
rpoC ->	Protein coding gene	4186632	C->G	T428S (ACT->AGT)	RNA polymerase subunit beta'	4	46	0	30	9	38	123
fklB -> / -> cycA	Intergenic region	4429737	A->G	intergenic (+182/-127)	FKBP-type peptidyl-prolyl cis-trans isomerase FklB/serine/alanine/glycine/cycloserine:H(+)symporter	4	3	5	11	32	0	51	located -43 bases to cyc A TSS (located at 4429780)
sstT ->	Protein coding gene	3240844	G->A	A301T (GCG->ACG)	serine/threonine:Na(+) symporter	4	10	34	1	0	2	47
putP ->	Protein coding gene	1080149	T->A	L282Q (CTG->CAG)	proline:Na(+) symporter	4	1	12	21	0	2	36
rpoB ->	Protein coding gene	4184955	C->G	H1237Q (CAC->CAG)	RNA polymerase subunit beta	4	1	0	9	1	13	24
rpoB ->	Protein coding gene	4185059	A->G	E1272G (GAG->GGG)	RNA polymerase subunit beta	3	0	72	15	68	0	155
frmR <- / <- yaiO	Intergenic region	380022	(G)<sub>10->9</sub>	intergenic (-141/+47)	DNA-binding transcriptional repressor FrmR/outer membrane protein YaiO	3	0	39	10	18	0	67	no ifno about this promoter in regulon DB
fklB -> / -> cycA	Intergenic region	4429854	A->G	intergenic (+299/-10)	FKBP-type peptidyl-prolyl cis-trans isomerase FklB/serine/alanine/glycine/cycloserine:H(+)symporter	3	25	0	3	0	20	48	located in the middle of the sRNA gcvB's binding site regulating cycA at the post-transcriptional level (binding site from 4429838-4429870)
alx -> / -> sstT	Intergenic region	3239796	A->G	intergenic (+251/-148)	putative membrane-bound redox modulator Alx/serine/threonine:Na(+) symporter	3	0	31	5	7	0	43	no special info on this position. The gene is regulated by gcvB and has a RNA cis regulator element, but the position is 59 bases downstream to the element and 67 bases downstream to the TSS
crp ->	Protein coding gene	3486178	A->G	H20R (CAC->CGC)	DNA-binding transcriptional dual regulator CRP	3	5	0	16	0	21	42
dcuA <-	Protein coding gene	4366717	(C)<sub>6->7</sub>	coding (57/1302 nt)	C4-dicarboxylate transporter DcuA	3	0	1	8	31	0	40
uspB <- / -> uspA	Intergenic region	3639879	(T)<sub>8->7</sub>	intergenic (-159/-232)	putative universal stress (ethanol tolerance) protein B/universal stress global stress response regulator	3	0	3	2	32	0	37
gltI <-	Protein coding gene	687138	T->C	M204V (ATG->GTG)	glutamate/aspartate ABC transporter periplasmic binding protein	3	0	0	8	9	12	29
paaK ->	Protein coding gene	1463107	G->T	S328I (AGC->ATC)	phenylacetate-CoA ligase	3	2	0	0	10	13	25
gltS <-	Protein coding gene	3828509	(T)<sub>7->6</sub>	coding (157/1206 nt)	glutamate:sodium symporter	3	0	5	7	13	0	25
sstT ->	Protein coding gene	3240217	A->G	T92A (ACC->GCC)	serine/threonine:Na(+) symporter	3	0	2	6	12	0	20
ygfB <-	Protein coding gene	3054959	G->T	I162I (ATC->ATA)	UPF0149 family protein YgfB	3	1	0	0	4	6	11
leuV <-	tRNA	4606094	(G)<sub>8->9</sub>	noncoding (72/87 nt)	tRNA-Leu	3	0	1	6	1	0	8
dctA <-	Protein coding gene	3683161	A->G	V96A (GTT->GCT)	C4 dicarboxylate/orotate:H(+) symporter	3	1	1	0	0	3	5
